# Tests of hybridisation in *Tetragonula* stingless bees using multiple genetic markers

**DOI:** 10.1101/2020.03.08.982546

**Authors:** James P. Hereward, Tobias J. Smith, Ros Gloag, Dean R. Brookes, Gimme H. Walter

## Abstract

Discrepancies in mitochondrial and nuclear genetic data are often interpreted as evidence of hybridisation. We re-examined reports of hybridisation in three cryptic stingless bee species in the genus *Tetragonula* in South East Queensland, Australia (*T. carbonaria, T. davenporti*, and *T. hockingsi*). Previous studies on this group using microsatellite markers proposed that occasional hybrids are found. In contrast, we find that allele frequencies at neutral regions of the nuclear genome, both microsatellites and random *snps*, reliably separated the three species, and thus do not support hybridisation. We found no inter-species variation in PCR amplicons of the nuclear gene *EF1alpha*, but low and moderate species-specific polymorphisms in the nuclear gene *Opsin* and the mitochondrial *16S* respectively, with no cases of mito-nuclear discordance at these genes. We confirm that nuclear divergence between these species is low, based on 10-26kb of non-coding sequence flanking *EF1alpha* and *Opsin* (0.7-1% pairwise difference between species). However, we find mitogenomes to be far more diverged than nuclear genomes (21.6-23.6% pairwise difference between species). Based on these comprehensive analyses of multiple marker types, we conclude that there is no ongoing gene flow in the *Tetragonula* species of South East Queensland, despite their high morphological similarity to one another and the low nuclear divergence among them. The mitogenomes and draft nuclear genomes provided for these species will be a resource for further molecular studies on this group, which are important pollinators in Australian natural and agroecosystems.
