## Supplementary Table 1 for "Tests of hybridisation in *Tetragonula* stingless bees using multiple genetic markers"

### Sheet: PCR_Primers_IDT
Name	Sequence	Notes
Illumina_F_PE	AATGATACGGCGACCACCGAGATCTACACTCTTTCCCTACACGACGCTCTTCCGATCT	from poland et al
PCR2_Idx_1_ATCACG	CAAGCAGAAGACGGCATACGAGATCGTGATGTGACTGGAGTTCAGACGTGTGC	from petersen et al
PCR2_Idx_2_CGATGT	CAAGCAGAAGACGGCATACGAGATACATCGGTGACTGGAGTTCAGACGTGTGC	from petersen et al
PCR2_Idx_3_TTAGGC	CAAGCAGAAGACGGCATACGAGATGCCTAAGTGACTGGAGTTCAGACGTGTGC	from petersen et al
PCR2_Idx_4_TGACCA	CAAGCAGAAGACGGCATACGAGATTGGTCAGTGACTGGAGTTCAGACGTGTGC	from petersen et al
PCR2_Idx_5_ACAGTG	CAAGCAGAAGACGGCATACGAGATCACTGTGTGACTGGAGTTCAGACGTGTGC	from petersen et al
PCR2_Idx_6_GCCAAT	CAAGCAGAAGACGGCATACGAGATATTGGCGTGACTGGAGTTCAGACGTGTGC	from petersen et al
PCR2_Idx_7_CAGATC	CAAGCAGAAGACGGCATACGAGATGATCTGGTGACTGGAGTTCAGACGTGTGC	from petersen et al
PCR2_Idx_8_ACTTGA	CAAGCAGAAGACGGCATACGAGATTCAAGTGTGACTGGAGTTCAGACGTGTGC	from petersen et al
PCR2_Idx_9_GATCAG	CAAGCAGAAGACGGCATACGAGATCTGATCGTGACTGGAGTTCAGACGTGTGC	from petersen et al
PCR2_Idx_10_TAGCTT	CAAGCAGAAGACGGCATACGAGATAAGCTAGTGACTGGAGTTCAGACGTGTGC	from petersen et al
PCR2_Idx_11_GGCTAC	CAAGCAGAAGACGGCATACGAGATGTAGCCGTGACTGGAGTTCAGACGTGTGC	from petersen et al
PCR2_Idx_12_CTTGTA	CAAGCAGAAGACGGCATACGAGATTACAAGGTGACTGGAGTTCAGACGTGTGC	from petersen et al

### Sheet: GBS_GOLAY_Plate1_F_IDT
WellPosition	Name	Sequence	Notes
A1	GBS_Golay_F_rcbc0	ACACTCTTTCCCTACACGACGCTCTTCCGATCTTCCCTTGTCTCCTGCA
B1	GBS_Golay_F_rcbc3	ACACTCTTTCCCTACACGACGCTCTTCCGATCTATCACCAGGTGTTGCA
C1	GBS_Golay_F_rcbc4	ACACTCTTTCCCTACACGACGCTCTTCCGATCTTGGTCAACGATATGCA
D1	GBS_Golay_F_rcbc5	ACACTCTTTCCCTACACGACGCTCTTCCGATCTATCGCACAGTAATGCA
E1	GBS_Golay_F_rcbc6	ACACTCTTTCCCTACACGACGCTCTTCCGATCTGTCGTGTAGCCTTGCA
F1	GBS_Golay_F_rcbc7	ACACTCTTTCCCTACACGACGCTCTTCCGATCTAGCGGAGGTTAGTGCA
G1	GBS_Golay_F_rcbc8	ACACTCTTTCCCTACACGACGCTCTTCCGATCTATCCTTTGGTTCTGCA
H1	GBS_Golay_F_rcbc9	ACACTCTTTCCCTACACGACGCTCTTCCGATCTTACAGCGCATACTGCA
A2	GBS_Golay_F_rcbc10	ACACTCTTTCCCTACACGACGCTCTTCCGATCTACCGGTATGTACTGCA
B2	GBS_Golay_F_rcbc11	ACACTCTTTCCCTACACGACGCTCTTCCGATCTAATTGTGTCGGATGCA
C2	GBS_Golay_F_rcbc12	ACACTCTTTCCCTACACGACGCTCTTCCGATCTTGCATACACTGGTGCA
D2	GBS_Golay_F_rcbc13	ACACTCTTTCCCTACACGACGCTCTTCCGATCTAGTCGAACGAGGTGCA
E2	GBS_Golay_F_rcbc14	ACACTCTTTCCCTACACGACGCTCTTCCGATCTACCAGTGACTCATGCA
F2	GBS_Golay_F_rcbc15	ACACTCTTTCCCTACACGACGCTCTTCCGATCTGAATACCAAGTCTGCA
G2	GBS_Golay_F_rcbc16	ACACTCTTTCCCTACACGACGCTCTTCCGATCTGTAGATCGTGTATGCA
H2	GBS_Golay_F_rcbc17	ACACTCTTTCCCTACACGACGCTCTTCCGATCTTAACGTGTGTGCTGCA
A3	GBS_Golay_F_rcbc18	ACACTCTTTCCCTACACGACGCTCTTCCGATCTCATTATGGCGTGTGCA
B3	GBS_Golay_F_rcbc19	ACACTCTTTCCCTACACGACGCTCTTCCGATCTCCAATACGCCTGTGCA
C3	GBS_Golay_F_rcbc20	ACACTCTTTCCCTACACGACGCTCTTCCGATCTGATCTGCGATCCTGCA
D3	GBS_Golay_F_rcbc21	ACACTCTTTCCCTACACGACGCTCTTCCGATCTCAGCTCATCAGCTGCA
E3	GBS_Golay_F_rcbc22	ACACTCTTTCCCTACACGACGCTCTTCCGATCTCAAACAACAGCTTGCA
F3	GBS_Golay_F_rcbc23	ACACTCTTTCCCTACACGACGCTCTTCCGATCTGCAACACCATCCTGCA
G3	GBS_Golay_F_rcbc24	ACACTCTTTCCCTACACGACGCTCTTCCGATCTGCGATATATCGCTGCA
H3	GBS_Golay_F_rcbc25	ACACTCTTTCCCTACACGACGCTCTTCCGATCTCGAGCAATCCTATGCA
A4	GBS_Golay_F_rcbc26	ACACTCTTTCCCTACACGACGCTCTTCCGATCTAGTCGTGCACATTGCA
B4	GBS_Golay_F_rcbc27	ACACTCTTTCCCTACACGACGCTCTTCCGATCTGTATCTGCGCGTTGCA
C4	GBS_Golay_F_rcbc28	ACACTCTTTCCCTACACGACGCTCTTCCGATCTCGAGGGAAAGTCTGCA
D4	GBS_Golay_F_rcbc29	ACACTCTTTCCCTACACGACGCTCTTCCGATCTCAAATTCGGGATTGCA
E4	GBS_Golay_F_rcbc30	ACACTCTTTCCCTACACGACGCTCTTCCGATCTAGATTGACCAACTGCA
F4	GBS_Golay_F_rcbc31	ACACTCTTTCCCTACACGACGCTCTTCCGATCTAGTTACGAGCTATGCA
G4	GBS_Golay_F_rcbc32	ACACTCTTTCCCTACACGACGCTCTTCCGATCTGCATATGCACTGTGCA
H4	GBS_Golay_F_rcbc33	ACACTCTTTCCCTACACGACGCTCTTCCGATCTCAACTCCCGTGATGCA
A5	GBS_Golay_F_rcbc34	ACACTCTTTCCCTACACGACGCTCTTCCGATCTTTGCGTTAGCAGTGCA
B5	GBS_Golay_F_rcbc35	ACACTCTTTCCCTACACGACGCTCTTCCGATCTTACGAGCCCTAATGCA
C5	GBS_Golay_F_rcbc36	ACACTCTTTCCCTACACGACGCTCTTCCGATCTCACTACGCTAGATGCA
D5	GBS_Golay_F_rcbc37	ACACTCTTTCCCTACACGACGCTCTTCCGATCTTGCAGTCCTCGATGCA
E5	GBS_Golay_F_rcbc38	ACACTCTTTCCCTACACGACGCTCTTCCGATCTACCATAGCTCCGTGCA
F5	GBS_Golay_F_rcbc40	ACACTCTTTCCCTACACGACGCTCTTCCGATCTGAACACTTTGGATGCA
G5	GBS_Golay_F_rcbc41	ACACTCTTTCCCTACACGACGCTCTTCCGATCTGAGCCATCTGTATGCA
H5	GBS_Golay_F_rcbc42	ACACTCTTTCCCTACACGACGCTCTTCCGATCTTTGGGTACACGTTGCA
A6	GBS_Golay_F_rcbc44	ACACTCTTTCCCTACACGACGCTCTTCCGATCTTAATACGGATCGTGCA
B6	GBS_Golay_F_rcbc45	ACACTCTTTCCCTACACGACGCTCTTCCGATCTTCGGAATTAGACTGCA
C6	GBS_Golay_F_rcbc46	ACACTCTTTCCCTACACGACGCTCTTCCGATCTTGTGAATTCGGATGCA
D6	GBS_Golay_F_rcbc47	ACACTCTTTCCCTACACGACGCTCTTCCGATCTCATTCGTGGCGTTGCA
E6	GBS_Golay_F_rcbc48	ACACTCTTTCCCTACACGACGCTCTTCCGATCTTACTACGTGGCCTGCA
F6	GBS_Golay_F_rcbc49	ACACTCTTTCCCTACACGACGCTCTTCCGATCTGGCCAGTTCCTATGCA
G6	GBS_Golay_F_rcbc50	ACACTCTTTCCCTACACGACGCTCTTCCGATCTGATGTTCGCTAGTGCA
H6	GBS_Golay_F_rcbc51	ACACTCTTTCCCTACACGACGCTCTTCCGATCTCTATCTCCTGTCTGCA
A7	GBS_Golay_F_rcbc52	ACACTCTTTCCCTACACGACGCTCTTCCGATCTACTCACAGGAATTGCA
B7	GBS_Golay_F_rcbc53	ACACTCTTTCCCTACACGACGCTCTTCCGATCTATGATGAGCCTCTGCA
C7	GBS_Golay_F_rcbc54	ACACTCTTTCCCTACACGACGCTCTTCCGATCTGTCGACAGAGGATGCA
D7	GBS_Golay_F_rcbc55	ACACTCTTTCCCTACACGACGCTCTTCCGATCTTGTCGCAAATAGTGCA
E7	GBS_Golay_F_rcbc56	ACACTCTTTCCCTACACGACGCTCTTCCGATCTCATCCCTCTACTTGCA
F7	GBS_Golay_F_rcbc57	ACACTCTTTCCCTACACGACGCTCTTCCGATCTTATACCGCTGCGTGCA
G7	GBS_Golay_F_rcbc59	ACACTCTTTCCCTACACGACGCTCTTCCGATCTACAATAGACACCTGCA
H7	GBS_Golay_F_rcbc60	ACACTCTTTCCCTACACGACGCTCTTCCGATCTCGGTCAATTGACTGCA
A8	GBS_Golay_F_rcbc61	ACACTCTTTCCCTACACGACGCTCTTCCGATCTGTGGAGTCTCATTGCA
B8	GBS_Golay_F_rcbc62	ACACTCTTTCCCTACACGACGCTCTTCCGATCTGCTCGAAGATTCTGCA
C8	GBS_Golay_F_rcbc63	ACACTCTTTCCCTACACGACGCTCTTCCGATCTAGGCTTACGTGTTGCA
D8	GBS_Golay_F_rcbc64	ACACTCTTTCCCTACACGACGCTCTTCCGATCTTCTCTACCACTCTGCA
E8	GBS_Golay_F_rcbc65	ACACTCTTTCCCTACACGACGCTCTTCCGATCTACTTCCAACTTCTGCA
F8	GBS_Golay_F_rcbc66	ACACTCTTTCCCTACACGACGCTCTTCCGATCTCTCACCTAGGAATGCA
G8	GBS_Golay_F_rcbc67	ACACTCTTTCCCTACACGACGCTCTTCCGATCTGTGTTGTCGTGCTGCA
H8	GBS_Golay_F_rcbc68	ACACTCTTTCCCTACACGACGCTCTTCCGATCTCCACAGATCGATTGCA
A9	GBS_Golay_F_rcbc69	ACACTCTTTCCCTACACGACGCTCTTCCGATCTTATCGACACAAGTGCA
B9	GBS_Golay_F_rcbc70	ACACTCTTTCCCTACACGACGCTCTTCCGATCTGATTCCGGCTCATGCA
C9	GBS_Golay_F_rcbc71	ACACTCTTTCCCTACACGACGCTCTTCCGATCTCGTAATTGCCGCTGCA
D9	GBS_Golay_F_rcbc72	ACACTCTTTCCCTACACGACGCTCTTCCGATCTGGTGACTAGTTCTGCA
E9	GBS_Golay_F_rcbc73	ACACTCTTTCCCTACACGACGCTCTTCCGATCTATGGGTTCCGTCTGCA
F9	GBS_Golay_F_rcbc74	ACACTCTTTCCCTACACGACGCTCTTCCGATCTTAGGCATGCTTGTGCA
G9	GBS_Golay_F_rcbc75	ACACTCTTTCCCTACACGACGCTCTTCCGATCTAACTAGTTCAGGTGCA
H9	GBS_Golay_F_rcbc76	ACACTCTTTCCCTACACGACGCTCTTCCGATCTATTCTGCCGAAGTGCA
A10	GBS_Golay_F_rcbc77	ACACTCTTTCCCTACACGACGCTCTTCCGATCTAGCATGTCCCGTTGCA
B10	GBS_Golay_F_rcbc78	ACACTCTTTCCCTACACGACGCTCTTCCGATCTGTACGATATGACTGCA
C10	GBS_Golay_F_rcbc79	ACACTCTTTCCCTACACGACGCTCTTCCGATCTGTGGTGGTTTCCTGCA
D10	GBS_Golay_F_rcbc80	ACACTCTTTCCCTACACGACGCTCTTCCGATCTTAGTATGCGCAATGCA
E10	GBS_Golay_F_rcbc81	ACACTCTTTCCCTACACGACGCTCTTCCGATCTTGCGCTGAATGTTGCA
F10	GBS_Golay_F_rcbc82	ACACTCTTTCCCTACACGACGCTCTTCCGATCTATGGCTGTCAGTTGCA
G10	GBS_Golay_F_rcbc83	ACACTCTTTCCCTACACGACGCTCTTCCGATCTGTTCTCTTCTCGTGCA
H10	GBS_Golay_F_rcbc84	ACACTCTTTCCCTACACGACGCTCTTCCGATCTCGTAAGATGCCTTGCA
A11	GBS_Golay_F_rcbc85	ACACTCTTTCCCTACACGACGCTCTTCCGATCTGCGTTCTAGCTGTGCA
B11	GBS_Golay_F_rcbc86	ACACTCTTTCCCTACACGACGCTCTTCCGATCTGTTGTTCTGGGATGCA
C11	GBS_Golay_F_rcbc87	ACACTCTTTCCCTACACGACGCTCTTCCGATCTGGACTTCCAGCTTGCA
D11	GBS_Golay_F_rcbc88	ACACTCTTTCCCTACACGACGCTCTTCCGATCTCTCACAACCGTGTGCA
E11	GBS_Golay_F_rcbc89	ACACTCTTTCCCTACACGACGCTCTTCCGATCTCTGCTATTCCTCTGCA
F11	GBS_Golay_F_rcbc90	ACACTCTTTCCCTACACGACGCTCTTCCGATCTATGTCACCGCTGTGCA
G11	GBS_Golay_F_rcbc91	ACACTCTTTCCCTACACGACGCTCTTCCGATCTTGTAACGCCGATTGCA
H11	GBS_Golay_F_rcbc92	ACACTCTTTCCCTACACGACGCTCTTCCGATCTAGCAGAACATCTTGCA
A12	GBS_Golay_F_rcbc93	ACACTCTTTCCCTACACGACGCTCTTCCGATCTTGGAGTAGGTGGTGCA
B12	GBS_Golay_F_rcbc94	ACACTCTTTCCCTACACGACGCTCTTCCGATCTTTGGCTCTATTCTGCA
C12	GBS_Golay_F_rcbc95	ACACTCTTTCCCTACACGACGCTCTTCCGATCTGATCCCACGTACTGCA
D12	GBS_Golay_F_rcbc96	ACACTCTTTCCCTACACGACGCTCTTCCGATCTTACCGCTTCTTCTGCA
E12	GBS_Golay_F_rcbc97	ACACTCTTTCCCTACACGACGCTCTTCCGATCTTGTGCGATAACATGCA
F12	GBS_Golay_F_rcbc98	ACACTCTTTCCCTACACGACGCTCTTCCGATCTGATTATCGACGATGCA
G12	GBS_Golay_F_rcbc99	ACACTCTTTCCCTACACGACGCTCTTCCGATCTGCCTAGCCCAATTGCA
H12	GBS_Golay_F_rcbc100	ACACTCTTTCCCTACACGACGCTCTTCCGATCTGATGTATGTGGTTGCA

### Sheet: GBS_GOLAY_Plate1_R_IDT
WellPosition	Name	Sequence	Notes
A1	GBS_Golay_R_rcbc0	GGAGACAAGGGAAGATCGGAAGAGCGTCGTGTAGGGAAAGAGTGT
B1	GBS_Golay_R_rcbc3	ACACCTGGTGATAGATCGGAAGAGCGTCGTGTAGGGAAAGAGTGT
C1	GBS_Golay_R_rcbc4	TATCGTTGACCAAGATCGGAAGAGCGTCGTGTAGGGAAAGAGTGT
D1	GBS_Golay_R_rcbc5	TTACTGTGCGATAGATCGGAAGAGCGTCGTGTAGGGAAAGAGTGT
E1	GBS_Golay_R_rcbc6	AGGCTACACGACAGATCGGAAGAGCGTCGTGTAGGGAAAGAGTGT
F1	GBS_Golay_R_rcbc7	CTAACCTCCGCTAGATCGGAAGAGCGTCGTGTAGGGAAAGAGTGT
G1	GBS_Golay_R_rcbc8	GAACCAAAGGATAGATCGGAAGAGCGTCGTGTAGGGAAAGAGTGT
H1	GBS_Golay_R_rcbc9	GTATGCGCTGTAAGATCGGAAGAGCGTCGTGTAGGGAAAGAGTGT
A2	GBS_Golay_R_rcbc10	GTACATACCGGTAGATCGGAAGAGCGTCGTGTAGGGAAAGAGTGT
B2	GBS_Golay_R_rcbc11	TCCGACACAATTAGATCGGAAGAGCGTCGTGTAGGGAAAGAGTGT
C2	GBS_Golay_R_rcbc12	CCAGTGTATGCAAGATCGGAAGAGCGTCGTGTAGGGAAAGAGTGT
D2	GBS_Golay_R_rcbc13	CCTCGTTCGACTAGATCGGAAGAGCGTCGTGTAGGGAAAGAGTGT
E2	GBS_Golay_R_rcbc14	TGAGTCACTGGTAGATCGGAAGAGCGTCGTGTAGGGAAAGAGTGT
F2	GBS_Golay_R_rcbc15	GACTTGGTATTCAGATCGGAAGAGCGTCGTGTAGGGAAAGAGTGT
G2	GBS_Golay_R_rcbc16	TACACGATCTACAGATCGGAAGAGCGTCGTGTAGGGAAAGAGTGT
H2	GBS_Golay_R_rcbc17	GCACACACGTTAAGATCGGAAGAGCGTCGTGTAGGGAAAGAGTGT
A3	GBS_Golay_R_rcbc18	CACGCCATAATGAGATCGGAAGAGCGTCGTGTAGGGAAAGAGTGT
B3	GBS_Golay_R_rcbc19	CAGGCGTATTGGAGATCGGAAGAGCGTCGTGTAGGGAAAGAGTGT
C3	GBS_Golay_R_rcbc20	GGATCGCAGATCAGATCGGAAGAGCGTCGTGTAGGGAAAGAGTGT
D3	GBS_Golay_R_rcbc21	GCTGATGAGCTGAGATCGGAAGAGCGTCGTGTAGGGAAAGAGTGT
E3	GBS_Golay_R_rcbc22	AGCTGTTGTTTGAGATCGGAAGAGCGTCGTGTAGGGAAAGAGTGT
F3	GBS_Golay_R_rcbc23	GGATGGTGTTGCAGATCGGAAGAGCGTCGTGTAGGGAAAGAGTGT
G3	GBS_Golay_R_rcbc24	GCGATATATCGCAGATCGGAAGAGCGTCGTGTAGGGAAAGAGTGT
H3	GBS_Golay_R_rcbc25	TAGGATTGCTCGAGATCGGAAGAGCGTCGTGTAGGGAAAGAGTGT
A4	GBS_Golay_R_rcbc26	ATGTGCACGACTAGATCGGAAGAGCGTCGTGTAGGGAAAGAGTGT
B4	GBS_Golay_R_rcbc27	ACGCGCAGATACAGATCGGAAGAGCGTCGTGTAGGGAAAGAGTGT
C4	GBS_Golay_R_rcbc28	GACTTTCCCTCGAGATCGGAAGAGCGTCGTGTAGGGAAAGAGTGT
D4	GBS_Golay_R_rcbc29	ATCCCGAATTTGAGATCGGAAGAGCGTCGTGTAGGGAAAGAGTGT
E4	GBS_Golay_R_rcbc30	GTTGGTCAATCTAGATCGGAAGAGCGTCGTGTAGGGAAAGAGTGT
F4	GBS_Golay_R_rcbc31	TAGCTCGTAACTAGATCGGAAGAGCGTCGTGTAGGGAAAGAGTGT
G4	GBS_Golay_R_rcbc32	CAGTGCATATGCAGATCGGAAGAGCGTCGTGTAGGGAAAGAGTGT
H4	GBS_Golay_R_rcbc33	TCACGGGAGTTGAGATCGGAAGAGCGTCGTGTAGGGAAAGAGTGT
A5	GBS_Golay_R_rcbc34	CTGCTAACGCAAAGATCGGAAGAGCGTCGTGTAGGGAAAGAGTGT
B5	GBS_Golay_R_rcbc35	TTAGGGCTCGTAAGATCGGAAGAGCGTCGTGTAGGGAAAGAGTGT
C5	GBS_Golay_R_rcbc36	TCTAGCGTAGTGAGATCGGAAGAGCGTCGTGTAGGGAAAGAGTGT
D5	GBS_Golay_R_rcbc37	TCGAGGACTGCAAGATCGGAAGAGCGTCGTGTAGGGAAAGAGTGT
E5	GBS_Golay_R_rcbc38	CGGAGCTATGGTAGATCGGAAGAGCGTCGTGTAGGGAAAGAGTGT
F5	GBS_Golay_R_rcbc40	TCCAAAGTGTTCAGATCGGAAGAGCGTCGTGTAGGGAAAGAGTGT
G5	GBS_Golay_R_rcbc41	TACAGATGGCTCAGATCGGAAGAGCGTCGTGTAGGGAAAGAGTGT
H5	GBS_Golay_R_rcbc42	ACGTGTACCCAAAGATCGGAAGAGCGTCGTGTAGGGAAAGAGTGT
A6	GBS_Golay_R_rcbc44	CGATCCGTATTAAGATCGGAAGAGCGTCGTGTAGGGAAAGAGTGT
B6	GBS_Golay_R_rcbc45	GTCTAATTCCGAAGATCGGAAGAGCGTCGTGTAGGGAAAGAGTGT
C6	GBS_Golay_R_rcbc46	TCCGAATTCACAAGATCGGAAGAGCGTCGTGTAGGGAAAGAGTGT
D6	GBS_Golay_R_rcbc47	ACGCCACGAATGAGATCGGAAGAGCGTCGTGTAGGGAAAGAGTGT
E6	GBS_Golay_R_rcbc48	GGCCACGTAGTAAGATCGGAAGAGCGTCGTGTAGGGAAAGAGTGT
F6	GBS_Golay_R_rcbc49	TAGGAACTGGCCAGATCGGAAGAGCGTCGTGTAGGGAAAGAGTGT
G6	GBS_Golay_R_rcbc50	CTAGCGAACATCAGATCGGAAGAGCGTCGTGTAGGGAAAGAGTGT
H6	GBS_Golay_R_rcbc51	GACAGGAGATAGAGATCGGAAGAGCGTCGTGTAGGGAAAGAGTGT
A7	GBS_Golay_R_rcbc52	ATTCCTGTGAGTAGATCGGAAGAGCGTCGTGTAGGGAAAGAGTGT
B7	GBS_Golay_R_rcbc53	GAGGCTCATCATAGATCGGAAGAGCGTCGTGTAGGGAAAGAGTGT
C7	GBS_Golay_R_rcbc54	TCCTCTGTCGACAGATCGGAAGAGCGTCGTGTAGGGAAAGAGTGT
D7	GBS_Golay_R_rcbc55	CTATTTGCGACAAGATCGGAAGAGCGTCGTGTAGGGAAAGAGTGT
E7	GBS_Golay_R_rcbc56	AGTAGAGGGATGAGATCGGAAGAGCGTCGTGTAGGGAAAGAGTGT
F7	GBS_Golay_R_rcbc57	CGCAGCGGTATAAGATCGGAAGAGCGTCGTGTAGGGAAAGAGTGT
G7	GBS_Golay_R_rcbc59	GGTGTCTATTGTAGATCGGAAGAGCGTCGTGTAGGGAAAGAGTGT
H7	GBS_Golay_R_rcbc60	GTCAATTGACCGAGATCGGAAGAGCGTCGTGTAGGGAAAGAGTGT
A8	GBS_Golay_R_rcbc61	ATGAGACTCCACAGATCGGAAGAGCGTCGTGTAGGGAAAGAGTGT
B8	GBS_Golay_R_rcbc62	GAATCTTCGAGCAGATCGGAAGAGCGTCGTGTAGGGAAAGAGTGT
C8	GBS_Golay_R_rcbc63	ACACGTAAGCCTAGATCGGAAGAGCGTCGTGTAGGGAAAGAGTGT
D8	GBS_Golay_R_rcbc64	GAGTGGTAGAGAAGATCGGAAGAGCGTCGTGTAGGGAAAGAGTGT
E8	GBS_Golay_R_rcbc65	GAAGTTGGAAGTAGATCGGAAGAGCGTCGTGTAGGGAAAGAGTGT
F8	GBS_Golay_R_rcbc66	TTCCTAGGTGAGAGATCGGAAGAGCGTCGTGTAGGGAAAGAGTGT
G8	GBS_Golay_R_rcbc67	GCACGACAACACAGATCGGAAGAGCGTCGTGTAGGGAAAGAGTGT
H8	GBS_Golay_R_rcbc68	ATCGATCTGTGGAGATCGGAAGAGCGTCGTGTAGGGAAAGAGTGT
A9	GBS_Golay_R_rcbc69	CTTGTGTCGATAAGATCGGAAGAGCGTCGTGTAGGGAAAGAGTGT
B9	GBS_Golay_R_rcbc70	TGAGCCGGAATCAGATCGGAAGAGCGTCGTGTAGGGAAAGAGTGT
C9	GBS_Golay_R_rcbc71	GCGGCAATTACGAGATCGGAAGAGCGTCGTGTAGGGAAAGAGTGT
D9	GBS_Golay_R_rcbc72	GAACTAGTCACCAGATCGGAAGAGCGTCGTGTAGGGAAAGAGTGT
E9	GBS_Golay_R_rcbc73	GACGGAACCCATAGATCGGAAGAGCGTCGTGTAGGGAAAGAGTGT
F9	GBS_Golay_R_rcbc74	CAAGCATGCCTAAGATCGGAAGAGCGTCGTGTAGGGAAAGAGTGT
G9	GBS_Golay_R_rcbc75	CCTGAACTAGTTAGATCGGAAGAGCGTCGTGTAGGGAAAGAGTGT
H9	GBS_Golay_R_rcbc76	CTTCGGCAGAATAGATCGGAAGAGCGTCGTGTAGGGAAAGAGTGT
A10	GBS_Golay_R_rcbc77	ACGGGACATGCTAGATCGGAAGAGCGTCGTGTAGGGAAAGAGTGT
B10	GBS_Golay_R_rcbc78	GTCATATCGTACAGATCGGAAGAGCGTCGTGTAGGGAAAGAGTGT
C10	GBS_Golay_R_rcbc79	GGAAACCACCACAGATCGGAAGAGCGTCGTGTAGGGAAAGAGTGT
D10	GBS_Golay_R_rcbc80	TTGCGCATACTAAGATCGGAAGAGCGTCGTGTAGGGAAAGAGTGT
E10	GBS_Golay_R_rcbc81	ACATTCAGCGCAAGATCGGAAGAGCGTCGTGTAGGGAAAGAGTGT
F10	GBS_Golay_R_rcbc82	ACTGACAGCCATAGATCGGAAGAGCGTCGTGTAGGGAAAGAGTGT
G10	GBS_Golay_R_rcbc83	CGAGAAGAGAACAGATCGGAAGAGCGTCGTGTAGGGAAAGAGTGT
H10	GBS_Golay_R_rcbc84	AGGCATCTTACGAGATCGGAAGAGCGTCGTGTAGGGAAAGAGTGT
A11	GBS_Golay_R_rcbc85	CAGCTAGAACGCAGATCGGAAGAGCGTCGTGTAGGGAAAGAGTGT
B11	GBS_Golay_R_rcbc86	TCCCAGAACAACAGATCGGAAGAGCGTCGTGTAGGGAAAGAGTGT
C11	GBS_Golay_R_rcbc87	AGCTGGAAGTCCAGATCGGAAGAGCGTCGTGTAGGGAAAGAGTGT
D11	GBS_Golay_R_rcbc88	CACGGTTGTGAGAGATCGGAAGAGCGTCGTGTAGGGAAAGAGTGT
E11	GBS_Golay_R_rcbc89	GAGGAATAGCAGAGATCGGAAGAGCGTCGTGTAGGGAAAGAGTGT
F11	GBS_Golay_R_rcbc90	CAGCGGTGACATAGATCGGAAGAGCGTCGTGTAGGGAAAGAGTGT
G11	GBS_Golay_R_rcbc91	ATCGGCGTTACAAGATCGGAAGAGCGTCGTGTAGGGAAAGAGTGT
H11	GBS_Golay_R_rcbc92	AGATGTTCTGCTAGATCGGAAGAGCGTCGTGTAGGGAAAGAGTGT
A12	GBS_Golay_R_rcbc93	CCACCTACTCCAAGATCGGAAGAGCGTCGTGTAGGGAAAGAGTGT
B12	GBS_Golay_R_rcbc94	GAATAGAGCCAAAGATCGGAAGAGCGTCGTGTAGGGAAAGAGTGT
C12	GBS_Golay_R_rcbc95	GTACGTGGGATCAGATCGGAAGAGCGTCGTGTAGGGAAAGAGTGT
D12	GBS_Golay_R_rcbc96	GAAGAAGCGGTAAGATCGGAAGAGCGTCGTGTAGGGAAAGAGTGT
E12	GBS_Golay_R_rcbc97	TGTTATCGCACAAGATCGGAAGAGCGTCGTGTAGGGAAAGAGTGT
F12	GBS_Golay_R_rcbc98	TCGTCGATAATCAGATCGGAAGAGCGTCGTGTAGGGAAAGAGTGT
G12	GBS_Golay_R_rcbc99	ATTGGGCTAGGCAGATCGGAAGAGCGTCGTGTAGGGAAAGAGTGT
H12	GBS_Golay_R_rcbc100	ACCACATACATCAGATCGGAAGAGCGTCGTGTAGGGAAAGAGTGT

### Sheet: GBS_REV_ADAPTERS_IDT
Name	Sequence
MSP_2.1_ddrad_MTC1	GTGACTGGAGTTCAGACGTGTGCTCTTCCGATCTAACT	100nm
MSP_2.1_ddrad_MTC2	GTGACTGGAGTTCAGACGTGTGCTCTTCCGATCTCCAG	100nm
MSP_2.1_ddrad_MTC3	GTGACTGGAGTTCAGACGTGTGCTCTTCCGATCTTTGA	100nm
MSP_2.1_ddrad_MTC4	GTGACTGGAGTTCAGACGTGTGCTCTTCCGATCTGGTCA	100nm
MSP_2.1_ddrad_MTC5	GTGACTGGAGTTCAGACGTGTGCTCTTCCGATCTAACAT	100nm
MSP_2.1_ddrad_MTC6	GTGACTGGAGTTCAGACGTGTGCTCTTCCGATCTCCACG	100nm
MSP_2.1_ddrad_MTC7	GTGACTGGAGTTCAGACGTGTGCTCTTCCGATCTCTTGTA	100nm
MSP_2.1_ddrad_MTC8	GTGACTGGAGTTCAGACGTGTGCTCTTCCGATCTTCGTAT	100nm
MSP_2.1_ddrad_MTC9	GTGACTGGAGTTCAGACGTGTGCTCTTCCGATCTGGACGT	100nm
MSP_2.1_ddrad_MTC10	GTGACTGGAGTTCAGACGTGTGCTCTTCCGATCTAACAGAT	100nm
MSP_2.1_ddrad_MTC11	GTGACTGGAGTTCAGACGTGTGCTCTTCCGATCTCTTGTTA	100nm
MSP_2.1_ddrad_MTC12	GTGACTGGAGTTCAGACGTGTGCTCTTCCGATCTTCGTAAT	100nm
MSP_2.2_ddrad_MTC1	/5Phos/CGAGTTAGATCGGAAGAGCGAGAACAA	100nm
MSP_2.2_ddrad_MTC2	/5Phos/CGCTGGAGATCGGAAGAGCGAGAACAA	100nm
MSP_2.2_ddrad_MTC3	/5Phos/CGTCAAAGATCGGAAGAGCGAGAACAA	100nm
MSP_2.2_ddrad_MTC4	/5Phos/CGTGACCAGATCGGAAGAGCGAGAACAA	100nm
MSP_2.2_ddrad_MTC5	/5Phos/CGATGTTAGATCGGAAGAGCGAGAACAA	100nm
MSP_2.2_ddrad_MTC6	/5Phos/CGCGTGGAGATCGGAAGAGCGAGAACAA	100nm
MSP_2.2_ddrad_MTC7	/5Phos/CGTACAAGAGATCGGAAGAGCGAGAACAA	100nm
MSP_2.2_ddrad_MTC8	/5Phos/CGATACGAAGATCGGAAGAGCGAGAACAA	100nm
MSP_2.2_ddrad_MTC9	/5Phos/CGACGTCCAGATCGGAAGAGCGAGAACAA	100nm
MSP_2.2_ddrad_MTC10	/5Phos/CGATCTGTTAGATCGGAAGAGCGAGAACAA	100nm
MSP_2.2_ddrad_MTC11	/5Phos/CGTAACAAGAGATCGGAAGAGCGAGAACAA	100nm
MSP_2.2_ddrad_MTC12	/5Phos/CGATTACGAAGATCGGAAGAGCGAGAACAA	100nm

### Sheet: Golay_fwd
WellPosition	Name	Sequence	Notes			adaptor	golaycode	overhang
A1	GBS_Golay_F_rcbc0	ACACTCTTTCCCTACACGACGCTCTTCCGATCTTCCCTTGTCTCCTGCA	based on poland and caporaso			ACACTCTTTCCCTACACGACGCTCTTCCGATCT	TCCCTTGTCTCC	TGCA		GBS_Golay_F_	rcbc0
B1	GBS_Golay_F_rcbc3	ACACTCTTTCCCTACACGACGCTCTTCCGATCTATCACCAGGTGTTGCA	based on poland and caporaso			ACACTCTTTCCCTACACGACGCTCTTCCGATCT	ATCACCAGGTGT	TGCA		GBS_Golay_F_	rcbc3
C1	GBS_Golay_F_rcbc4	ACACTCTTTCCCTACACGACGCTCTTCCGATCTTGGTCAACGATATGCA	based on poland and caporaso			ACACTCTTTCCCTACACGACGCTCTTCCGATCT	TGGTCAACGATA	TGCA		GBS_Golay_F_	rcbc4
D1	GBS_Golay_F_rcbc5	ACACTCTTTCCCTACACGACGCTCTTCCGATCTATCGCACAGTAATGCA	based on poland and caporaso			ACACTCTTTCCCTACACGACGCTCTTCCGATCT	ATCGCACAGTAA	TGCA		GBS_Golay_F_	rcbc5
E1	GBS_Golay_F_rcbc6	ACACTCTTTCCCTACACGACGCTCTTCCGATCTGTCGTGTAGCCTTGCA	based on poland and caporaso			ACACTCTTTCCCTACACGACGCTCTTCCGATCT	GTCGTGTAGCCT	TGCA		GBS_Golay_F_	rcbc6
F1	GBS_Golay_F_rcbc7	ACACTCTTTCCCTACACGACGCTCTTCCGATCTAGCGGAGGTTAGTGCA	based on poland and caporaso			ACACTCTTTCCCTACACGACGCTCTTCCGATCT	AGCGGAGGTTAG	TGCA		GBS_Golay_F_	rcbc7
G1	GBS_Golay_F_rcbc8	ACACTCTTTCCCTACACGACGCTCTTCCGATCTATCCTTTGGTTCTGCA	based on poland and caporaso			ACACTCTTTCCCTACACGACGCTCTTCCGATCT	ATCCTTTGGTTC	TGCA		GBS_Golay_F_	rcbc8
H1	GBS_Golay_F_rcbc9	ACACTCTTTCCCTACACGACGCTCTTCCGATCTTACAGCGCATACTGCA	based on poland and caporaso			ACACTCTTTCCCTACACGACGCTCTTCCGATCT	TACAGCGCATAC	TGCA		GBS_Golay_F_	rcbc9
A2	GBS_Golay_F_rcbc10	ACACTCTTTCCCTACACGACGCTCTTCCGATCTACCGGTATGTACTGCA	based on poland and caporaso			ACACTCTTTCCCTACACGACGCTCTTCCGATCT	ACCGGTATGTAC	TGCA		GBS_Golay_F_	rcbc10
B2	GBS_Golay_F_rcbc11	ACACTCTTTCCCTACACGACGCTCTTCCGATCTAATTGTGTCGGATGCA	based on poland and caporaso			ACACTCTTTCCCTACACGACGCTCTTCCGATCT	AATTGTGTCGGA	TGCA		GBS_Golay_F_	rcbc11
C2	GBS_Golay_F_rcbc12	ACACTCTTTCCCTACACGACGCTCTTCCGATCTTGCATACACTGGTGCA	based on poland and caporaso			ACACTCTTTCCCTACACGACGCTCTTCCGATCT	TGCATACACTGG	TGCA		GBS_Golay_F_	rcbc12
D2	GBS_Golay_F_rcbc13	ACACTCTTTCCCTACACGACGCTCTTCCGATCTAGTCGAACGAGGTGCA	based on poland and caporaso			ACACTCTTTCCCTACACGACGCTCTTCCGATCT	AGTCGAACGAGG	TGCA		GBS_Golay_F_	rcbc13
E2	GBS_Golay_F_rcbc14	ACACTCTTTCCCTACACGACGCTCTTCCGATCTACCAGTGACTCATGCA	based on poland and caporaso			ACACTCTTTCCCTACACGACGCTCTTCCGATCT	ACCAGTGACTCA	TGCA		GBS_Golay_F_	rcbc14
F2	GBS_Golay_F_rcbc15	ACACTCTTTCCCTACACGACGCTCTTCCGATCTGAATACCAAGTCTGCA	based on poland and caporaso			ACACTCTTTCCCTACACGACGCTCTTCCGATCT	GAATACCAAGTC	TGCA		GBS_Golay_F_	rcbc15
G2	GBS_Golay_F_rcbc16	ACACTCTTTCCCTACACGACGCTCTTCCGATCTGTAGATCGTGTATGCA	based on poland and caporaso			ACACTCTTTCCCTACACGACGCTCTTCCGATCT	GTAGATCGTGTA	TGCA		GBS_Golay_F_	rcbc16
H2	GBS_Golay_F_rcbc17	ACACTCTTTCCCTACACGACGCTCTTCCGATCTTAACGTGTGTGCTGCA	based on poland and caporaso			ACACTCTTTCCCTACACGACGCTCTTCCGATCT	TAACGTGTGTGC	TGCA		GBS_Golay_F_	rcbc17
A3	GBS_Golay_F_rcbc18	ACACTCTTTCCCTACACGACGCTCTTCCGATCTCATTATGGCGTGTGCA	based on poland and caporaso			ACACTCTTTCCCTACACGACGCTCTTCCGATCT	CATTATGGCGTG	TGCA		GBS_Golay_F_	rcbc18
B3	GBS_Golay_F_rcbc19	ACACTCTTTCCCTACACGACGCTCTTCCGATCTCCAATACGCCTGTGCA	based on poland and caporaso			ACACTCTTTCCCTACACGACGCTCTTCCGATCT	CCAATACGCCTG	TGCA		GBS_Golay_F_	rcbc19
C3	GBS_Golay_F_rcbc20	ACACTCTTTCCCTACACGACGCTCTTCCGATCTGATCTGCGATCCTGCA	based on poland and caporaso			ACACTCTTTCCCTACACGACGCTCTTCCGATCT	GATCTGCGATCC	TGCA		GBS_Golay_F_	rcbc20
D3	GBS_Golay_F_rcbc21	ACACTCTTTCCCTACACGACGCTCTTCCGATCTCAGCTCATCAGCTGCA	based on poland and caporaso			ACACTCTTTCCCTACACGACGCTCTTCCGATCT	CAGCTCATCAGC	TGCA		GBS_Golay_F_	rcbc21
E3	GBS_Golay_F_rcbc22	ACACTCTTTCCCTACACGACGCTCTTCCGATCTCAAACAACAGCTTGCA	based on poland and caporaso			ACACTCTTTCCCTACACGACGCTCTTCCGATCT	CAAACAACAGCT	TGCA		GBS_Golay_F_	rcbc22
F3	GBS_Golay_F_rcbc23	ACACTCTTTCCCTACACGACGCTCTTCCGATCTGCAACACCATCCTGCA	based on poland and caporaso			ACACTCTTTCCCTACACGACGCTCTTCCGATCT	GCAACACCATCC	TGCA		GBS_Golay_F_	rcbc23
G3	GBS_Golay_F_rcbc24	ACACTCTTTCCCTACACGACGCTCTTCCGATCTGCGATATATCGCTGCA	based on poland and caporaso			ACACTCTTTCCCTACACGACGCTCTTCCGATCT	GCGATATATCGC	TGCA		GBS_Golay_F_	rcbc24
H3	GBS_Golay_F_rcbc25	ACACTCTTTCCCTACACGACGCTCTTCCGATCTCGAGCAATCCTATGCA	based on poland and caporaso			ACACTCTTTCCCTACACGACGCTCTTCCGATCT	CGAGCAATCCTA	TGCA		GBS_Golay_F_	rcbc25
A4	GBS_Golay_F_rcbc26	ACACTCTTTCCCTACACGACGCTCTTCCGATCTAGTCGTGCACATTGCA	based on poland and caporaso			ACACTCTTTCCCTACACGACGCTCTTCCGATCT	AGTCGTGCACAT	TGCA		GBS_Golay_F_	rcbc26
B4	GBS_Golay_F_rcbc27	ACACTCTTTCCCTACACGACGCTCTTCCGATCTGTATCTGCGCGTTGCA	based on poland and caporaso			ACACTCTTTCCCTACACGACGCTCTTCCGATCT	GTATCTGCGCGT	TGCA		GBS_Golay_F_	rcbc27
C4	GBS_Golay_F_rcbc28	ACACTCTTTCCCTACACGACGCTCTTCCGATCTCGAGGGAAAGTCTGCA	based on poland and caporaso			ACACTCTTTCCCTACACGACGCTCTTCCGATCT	CGAGGGAAAGTC	TGCA		GBS_Golay_F_	rcbc28
D4	GBS_Golay_F_rcbc29	ACACTCTTTCCCTACACGACGCTCTTCCGATCTCAAATTCGGGATTGCA	based on poland and caporaso			ACACTCTTTCCCTACACGACGCTCTTCCGATCT	CAAATTCGGGAT	TGCA		GBS_Golay_F_	rcbc29
E4	GBS_Golay_F_rcbc30	ACACTCTTTCCCTACACGACGCTCTTCCGATCTAGATTGACCAACTGCA	based on poland and caporaso			ACACTCTTTCCCTACACGACGCTCTTCCGATCT	AGATTGACCAAC	TGCA		GBS_Golay_F_	rcbc30
F4	GBS_Golay_F_rcbc31	ACACTCTTTCCCTACACGACGCTCTTCCGATCTAGTTACGAGCTATGCA	based on poland and caporaso			ACACTCTTTCCCTACACGACGCTCTTCCGATCT	AGTTACGAGCTA	TGCA		GBS_Golay_F_	rcbc31
G4	GBS_Golay_F_rcbc32	ACACTCTTTCCCTACACGACGCTCTTCCGATCTGCATATGCACTGTGCA	based on poland and caporaso			ACACTCTTTCCCTACACGACGCTCTTCCGATCT	GCATATGCACTG	TGCA		GBS_Golay_F_	rcbc32
H4	GBS_Golay_F_rcbc33	ACACTCTTTCCCTACACGACGCTCTTCCGATCTCAACTCCCGTGATGCA	based on poland and caporaso			ACACTCTTTCCCTACACGACGCTCTTCCGATCT	CAACTCCCGTGA	TGCA		GBS_Golay_F_	rcbc33
A5	GBS_Golay_F_rcbc34	ACACTCTTTCCCTACACGACGCTCTTCCGATCTTTGCGTTAGCAGTGCA	based on poland and caporaso			ACACTCTTTCCCTACACGACGCTCTTCCGATCT	TTGCGTTAGCAG	TGCA		GBS_Golay_F_	rcbc34
B5	GBS_Golay_F_rcbc35	ACACTCTTTCCCTACACGACGCTCTTCCGATCTTACGAGCCCTAATGCA	based on poland and caporaso			ACACTCTTTCCCTACACGACGCTCTTCCGATCT	TACGAGCCCTAA	TGCA		GBS_Golay_F_	rcbc35
C5	GBS_Golay_F_rcbc36	ACACTCTTTCCCTACACGACGCTCTTCCGATCTCACTACGCTAGATGCA	based on poland and caporaso			ACACTCTTTCCCTACACGACGCTCTTCCGATCT	CACTACGCTAGA	TGCA		GBS_Golay_F_	rcbc36
D5	GBS_Golay_F_rcbc37	ACACTCTTTCCCTACACGACGCTCTTCCGATCTTGCAGTCCTCGATGCA	based on poland and caporaso			ACACTCTTTCCCTACACGACGCTCTTCCGATCT	TGCAGTCCTCGA	TGCA		GBS_Golay_F_	rcbc37
E5	GBS_Golay_F_rcbc38	ACACTCTTTCCCTACACGACGCTCTTCCGATCTACCATAGCTCCGTGCA	based on poland and caporaso			ACACTCTTTCCCTACACGACGCTCTTCCGATCT	ACCATAGCTCCG	TGCA		GBS_Golay_F_	rcbc38
F5	GBS_Golay_F_rcbc40	ACACTCTTTCCCTACACGACGCTCTTCCGATCTGAACACTTTGGATGCA	based on poland and caporaso			ACACTCTTTCCCTACACGACGCTCTTCCGATCT	GAACACTTTGGA	TGCA		GBS_Golay_F_	rcbc40
G5	GBS_Golay_F_rcbc41	ACACTCTTTCCCTACACGACGCTCTTCCGATCTGAGCCATCTGTATGCA	based on poland and caporaso			ACACTCTTTCCCTACACGACGCTCTTCCGATCT	GAGCCATCTGTA	TGCA		GBS_Golay_F_	rcbc41
H5	GBS_Golay_F_rcbc42	ACACTCTTTCCCTACACGACGCTCTTCCGATCTTTGGGTACACGTTGCA	based on poland and caporaso			ACACTCTTTCCCTACACGACGCTCTTCCGATCT	TTGGGTACACGT	TGCA		GBS_Golay_F_	rcbc42
A6	GBS_Golay_F_rcbc44	ACACTCTTTCCCTACACGACGCTCTTCCGATCTTAATACGGATCGTGCA	based on poland and caporaso			ACACTCTTTCCCTACACGACGCTCTTCCGATCT	TAATACGGATCG	TGCA		GBS_Golay_F_	rcbc44
B6	GBS_Golay_F_rcbc45	ACACTCTTTCCCTACACGACGCTCTTCCGATCTTCGGAATTAGACTGCA	based on poland and caporaso			ACACTCTTTCCCTACACGACGCTCTTCCGATCT	TCGGAATTAGAC	TGCA		GBS_Golay_F_	rcbc45
C6	GBS_Golay_F_rcbc46	ACACTCTTTCCCTACACGACGCTCTTCCGATCTTGTGAATTCGGATGCA	based on poland and caporaso			ACACTCTTTCCCTACACGACGCTCTTCCGATCT	TGTGAATTCGGA	TGCA		GBS_Golay_F_	rcbc46
D6	GBS_Golay_F_rcbc47	ACACTCTTTCCCTACACGACGCTCTTCCGATCTCATTCGTGGCGTTGCA	based on poland and caporaso			ACACTCTTTCCCTACACGACGCTCTTCCGATCT	CATTCGTGGCGT	TGCA		GBS_Golay_F_	rcbc47
E6	GBS_Golay_F_rcbc48	ACACTCTTTCCCTACACGACGCTCTTCCGATCTTACTACGTGGCCTGCA	based on poland and caporaso			ACACTCTTTCCCTACACGACGCTCTTCCGATCT	TACTACGTGGCC	TGCA		GBS_Golay_F_	rcbc48
F6	GBS_Golay_F_rcbc49	ACACTCTTTCCCTACACGACGCTCTTCCGATCTGGCCAGTTCCTATGCA	based on poland and caporaso			ACACTCTTTCCCTACACGACGCTCTTCCGATCT	GGCCAGTTCCTA	TGCA		GBS_Golay_F_	rcbc49
G6	GBS_Golay_F_rcbc50	ACACTCTTTCCCTACACGACGCTCTTCCGATCTGATGTTCGCTAGTGCA	based on poland and caporaso			ACACTCTTTCCCTACACGACGCTCTTCCGATCT	GATGTTCGCTAG	TGCA		GBS_Golay_F_	rcbc50
H6	GBS_Golay_F_rcbc51	ACACTCTTTCCCTACACGACGCTCTTCCGATCTCTATCTCCTGTCTGCA	based on poland and caporaso			ACACTCTTTCCCTACACGACGCTCTTCCGATCT	CTATCTCCTGTC	TGCA		GBS_Golay_F_	rcbc51
A7	GBS_Golay_F_rcbc52	ACACTCTTTCCCTACACGACGCTCTTCCGATCTACTCACAGGAATTGCA	based on poland and caporaso			ACACTCTTTCCCTACACGACGCTCTTCCGATCT	ACTCACAGGAAT	TGCA		GBS_Golay_F_	rcbc52
B7	GBS_Golay_F_rcbc53	ACACTCTTTCCCTACACGACGCTCTTCCGATCTATGATGAGCCTCTGCA	based on poland and caporaso			ACACTCTTTCCCTACACGACGCTCTTCCGATCT	ATGATGAGCCTC	TGCA		GBS_Golay_F_	rcbc53
C7	GBS_Golay_F_rcbc54	ACACTCTTTCCCTACACGACGCTCTTCCGATCTGTCGACAGAGGATGCA	based on poland and caporaso			ACACTCTTTCCCTACACGACGCTCTTCCGATCT	GTCGACAGAGGA	TGCA		GBS_Golay_F_	rcbc54
D7	GBS_Golay_F_rcbc55	ACACTCTTTCCCTACACGACGCTCTTCCGATCTTGTCGCAAATAGTGCA	based on poland and caporaso			ACACTCTTTCCCTACACGACGCTCTTCCGATCT	TGTCGCAAATAG	TGCA		GBS_Golay_F_	rcbc55
E7	GBS_Golay_F_rcbc56	ACACTCTTTCCCTACACGACGCTCTTCCGATCTCATCCCTCTACTTGCA	based on poland and caporaso			ACACTCTTTCCCTACACGACGCTCTTCCGATCT	CATCCCTCTACT	TGCA		GBS_Golay_F_	rcbc56
F7	GBS_Golay_F_rcbc57	ACACTCTTTCCCTACACGACGCTCTTCCGATCTTATACCGCTGCGTGCA	based on poland and caporaso			ACACTCTTTCCCTACACGACGCTCTTCCGATCT	TATACCGCTGCG	TGCA		GBS_Golay_F_	rcbc57
G7	GBS_Golay_F_rcbc59	ACACTCTTTCCCTACACGACGCTCTTCCGATCTACAATAGACACCTGCA	based on poland and caporaso			ACACTCTTTCCCTACACGACGCTCTTCCGATCT	ACAATAGACACC	TGCA		GBS_Golay_F_	rcbc59
H7	GBS_Golay_F_rcbc60	ACACTCTTTCCCTACACGACGCTCTTCCGATCTCGGTCAATTGACTGCA	based on poland and caporaso			ACACTCTTTCCCTACACGACGCTCTTCCGATCT	CGGTCAATTGAC	TGCA		GBS_Golay_F_	rcbc60
A8	GBS_Golay_F_rcbc61	ACACTCTTTCCCTACACGACGCTCTTCCGATCTGTGGAGTCTCATTGCA	based on poland and caporaso			ACACTCTTTCCCTACACGACGCTCTTCCGATCT	GTGGAGTCTCAT	TGCA		GBS_Golay_F_	rcbc61
B8	GBS_Golay_F_rcbc62	ACACTCTTTCCCTACACGACGCTCTTCCGATCTGCTCGAAGATTCTGCA	based on poland and caporaso			ACACTCTTTCCCTACACGACGCTCTTCCGATCT	GCTCGAAGATTC	TGCA		GBS_Golay_F_	rcbc62
C8	GBS_Golay_F_rcbc63	ACACTCTTTCCCTACACGACGCTCTTCCGATCTAGGCTTACGTGTTGCA	based on poland and caporaso			ACACTCTTTCCCTACACGACGCTCTTCCGATCT	AGGCTTACGTGT	TGCA		GBS_Golay_F_	rcbc63
D8	GBS_Golay_F_rcbc64	ACACTCTTTCCCTACACGACGCTCTTCCGATCTTCTCTACCACTCTGCA	based on poland and caporaso			ACACTCTTTCCCTACACGACGCTCTTCCGATCT	TCTCTACCACTC	TGCA		GBS_Golay_F_	rcbc64
E8	GBS_Golay_F_rcbc65	ACACTCTTTCCCTACACGACGCTCTTCCGATCTACTTCCAACTTCTGCA	based on poland and caporaso			ACACTCTTTCCCTACACGACGCTCTTCCGATCT	ACTTCCAACTTC	TGCA		GBS_Golay_F_	rcbc65
F8	GBS_Golay_F_rcbc66	ACACTCTTTCCCTACACGACGCTCTTCCGATCTCTCACCTAGGAATGCA	based on poland and caporaso			ACACTCTTTCCCTACACGACGCTCTTCCGATCT	CTCACCTAGGAA	TGCA		GBS_Golay_F_	rcbc66
G8	GBS_Golay_F_rcbc67	ACACTCTTTCCCTACACGACGCTCTTCCGATCTGTGTTGTCGTGCTGCA	based on poland and caporaso			ACACTCTTTCCCTACACGACGCTCTTCCGATCT	GTGTTGTCGTGC	TGCA		GBS_Golay_F_	rcbc67
H8	GBS_Golay_F_rcbc68	ACACTCTTTCCCTACACGACGCTCTTCCGATCTCCACAGATCGATTGCA	based on poland and caporaso			ACACTCTTTCCCTACACGACGCTCTTCCGATCT	CCACAGATCGAT	TGCA		GBS_Golay_F_	rcbc68
A9	GBS_Golay_F_rcbc69	ACACTCTTTCCCTACACGACGCTCTTCCGATCTTATCGACACAAGTGCA	based on poland and caporaso			ACACTCTTTCCCTACACGACGCTCTTCCGATCT	TATCGACACAAG	TGCA		GBS_Golay_F_	rcbc69
B9	GBS_Golay_F_rcbc70	ACACTCTTTCCCTACACGACGCTCTTCCGATCTGATTCCGGCTCATGCA	based on poland and caporaso			ACACTCTTTCCCTACACGACGCTCTTCCGATCT	GATTCCGGCTCA	TGCA		GBS_Golay_F_	rcbc70
C9	GBS_Golay_F_rcbc71	ACACTCTTTCCCTACACGACGCTCTTCCGATCTCGTAATTGCCGCTGCA	based on poland and caporaso			ACACTCTTTCCCTACACGACGCTCTTCCGATCT	CGTAATTGCCGC	TGCA		GBS_Golay_F_	rcbc71
D9	GBS_Golay_F_rcbc72	ACACTCTTTCCCTACACGACGCTCTTCCGATCTGGTGACTAGTTCTGCA	based on poland and caporaso			ACACTCTTTCCCTACACGACGCTCTTCCGATCT	GGTGACTAGTTC	TGCA		GBS_Golay_F_	rcbc72
E9	GBS_Golay_F_rcbc73	ACACTCTTTCCCTACACGACGCTCTTCCGATCTATGGGTTCCGTCTGCA	based on poland and caporaso			ACACTCTTTCCCTACACGACGCTCTTCCGATCT	ATGGGTTCCGTC	TGCA		GBS_Golay_F_	rcbc73
F9	GBS_Golay_F_rcbc74	ACACTCTTTCCCTACACGACGCTCTTCCGATCTTAGGCATGCTTGTGCA	based on poland and caporaso			ACACTCTTTCCCTACACGACGCTCTTCCGATCT	TAGGCATGCTTG	TGCA		GBS_Golay_F_	rcbc74
G9	GBS_Golay_F_rcbc75	ACACTCTTTCCCTACACGACGCTCTTCCGATCTAACTAGTTCAGGTGCA	based on poland and caporaso			ACACTCTTTCCCTACACGACGCTCTTCCGATCT	AACTAGTTCAGG	TGCA		GBS_Golay_F_	rcbc75
H9	GBS_Golay_F_rcbc76	ACACTCTTTCCCTACACGACGCTCTTCCGATCTATTCTGCCGAAGTGCA	based on poland and caporaso			ACACTCTTTCCCTACACGACGCTCTTCCGATCT	ATTCTGCCGAAG	TGCA		GBS_Golay_F_	rcbc76
A10	GBS_Golay_F_rcbc77	ACACTCTTTCCCTACACGACGCTCTTCCGATCTAGCATGTCCCGTTGCA	based on poland and caporaso			ACACTCTTTCCCTACACGACGCTCTTCCGATCT	AGCATGTCCCGT	TGCA		GBS_Golay_F_	rcbc77
B10	GBS_Golay_F_rcbc78	ACACTCTTTCCCTACACGACGCTCTTCCGATCTGTACGATATGACTGCA	based on poland and caporaso			ACACTCTTTCCCTACACGACGCTCTTCCGATCT	GTACGATATGAC	TGCA		GBS_Golay_F_	rcbc78
C10	GBS_Golay_F_rcbc79	ACACTCTTTCCCTACACGACGCTCTTCCGATCTGTGGTGGTTTCCTGCA	based on poland and caporaso			ACACTCTTTCCCTACACGACGCTCTTCCGATCT	GTGGTGGTTTCC	TGCA		GBS_Golay_F_	rcbc79
D10	GBS_Golay_F_rcbc80	ACACTCTTTCCCTACACGACGCTCTTCCGATCTTAGTATGCGCAATGCA	based on poland and caporaso			ACACTCTTTCCCTACACGACGCTCTTCCGATCT	TAGTATGCGCAA	TGCA		GBS_Golay_F_	rcbc80
E10	GBS_Golay_F_rcbc81	ACACTCTTTCCCTACACGACGCTCTTCCGATCTTGCGCTGAATGTTGCA	based on poland and caporaso			ACACTCTTTCCCTACACGACGCTCTTCCGATCT	TGCGCTGAATGT	TGCA		GBS_Golay_F_	rcbc81
F10	GBS_Golay_F_rcbc82	ACACTCTTTCCCTACACGACGCTCTTCCGATCTATGGCTGTCAGTTGCA	based on poland and caporaso			ACACTCTTTCCCTACACGACGCTCTTCCGATCT	ATGGCTGTCAGT	TGCA		GBS_Golay_F_	rcbc82
G10	GBS_Golay_F_rcbc83	ACACTCTTTCCCTACACGACGCTCTTCCGATCTGTTCTCTTCTCGTGCA	based on poland and caporaso			ACACTCTTTCCCTACACGACGCTCTTCCGATCT	GTTCTCTTCTCG	TGCA		GBS_Golay_F_	rcbc83
H10	GBS_Golay_F_rcbc84	ACACTCTTTCCCTACACGACGCTCTTCCGATCTCGTAAGATGCCTTGCA	based on poland and caporaso			ACACTCTTTCCCTACACGACGCTCTTCCGATCT	CGTAAGATGCCT	TGCA		GBS_Golay_F_	rcbc84
A11	GBS_Golay_F_rcbc85	ACACTCTTTCCCTACACGACGCTCTTCCGATCTGCGTTCTAGCTGTGCA	based on poland and caporaso			ACACTCTTTCCCTACACGACGCTCTTCCGATCT	GCGTTCTAGCTG	TGCA		GBS_Golay_F_	rcbc85
B11	GBS_Golay_F_rcbc86	ACACTCTTTCCCTACACGACGCTCTTCCGATCTGTTGTTCTGGGATGCA	based on poland and caporaso			ACACTCTTTCCCTACACGACGCTCTTCCGATCT	GTTGTTCTGGGA	TGCA		GBS_Golay_F_	rcbc86
C11	GBS_Golay_F_rcbc87	ACACTCTTTCCCTACACGACGCTCTTCCGATCTGGACTTCCAGCTTGCA	based on poland and caporaso			ACACTCTTTCCCTACACGACGCTCTTCCGATCT	GGACTTCCAGCT	TGCA		GBS_Golay_F_	rcbc87
D11	GBS_Golay_F_rcbc88	ACACTCTTTCCCTACACGACGCTCTTCCGATCTCTCACAACCGTGTGCA	based on poland and caporaso			ACACTCTTTCCCTACACGACGCTCTTCCGATCT	CTCACAACCGTG	TGCA		GBS_Golay_F_	rcbc88
E11	GBS_Golay_F_rcbc89	ACACTCTTTCCCTACACGACGCTCTTCCGATCTCTGCTATTCCTCTGCA	based on poland and caporaso			ACACTCTTTCCCTACACGACGCTCTTCCGATCT	CTGCTATTCCTC	TGCA		GBS_Golay_F_	rcbc89
F11	GBS_Golay_F_rcbc90	ACACTCTTTCCCTACACGACGCTCTTCCGATCTATGTCACCGCTGTGCA	based on poland and caporaso			ACACTCTTTCCCTACACGACGCTCTTCCGATCT	ATGTCACCGCTG	TGCA		GBS_Golay_F_	rcbc90
G11	GBS_Golay_F_rcbc91	ACACTCTTTCCCTACACGACGCTCTTCCGATCTTGTAACGCCGATTGCA	based on poland and caporaso			ACACTCTTTCCCTACACGACGCTCTTCCGATCT	TGTAACGCCGAT	TGCA		GBS_Golay_F_	rcbc91
H11	GBS_Golay_F_rcbc92	ACACTCTTTCCCTACACGACGCTCTTCCGATCTAGCAGAACATCTTGCA	based on poland and caporaso			ACACTCTTTCCCTACACGACGCTCTTCCGATCT	AGCAGAACATCT	TGCA		GBS_Golay_F_	rcbc92
A12	GBS_Golay_F_rcbc93	ACACTCTTTCCCTACACGACGCTCTTCCGATCTTGGAGTAGGTGGTGCA	based on poland and caporaso			ACACTCTTTCCCTACACGACGCTCTTCCGATCT	TGGAGTAGGTGG	TGCA		GBS_Golay_F_	rcbc93
B12	GBS_Golay_F_rcbc94	ACACTCTTTCCCTACACGACGCTCTTCCGATCTTTGGCTCTATTCTGCA	based on poland and caporaso			ACACTCTTTCCCTACACGACGCTCTTCCGATCT	TTGGCTCTATTC	TGCA		GBS_Golay_F_	rcbc94
C12	GBS_Golay_F_rcbc95	ACACTCTTTCCCTACACGACGCTCTTCCGATCTGATCCCACGTACTGCA	based on poland and caporaso			ACACTCTTTCCCTACACGACGCTCTTCCGATCT	GATCCCACGTAC	TGCA		GBS_Golay_F_	rcbc95
D12	GBS_Golay_F_rcbc96	ACACTCTTTCCCTACACGACGCTCTTCCGATCTTACCGCTTCTTCTGCA	based on poland and caporaso			ACACTCTTTCCCTACACGACGCTCTTCCGATCT	TACCGCTTCTTC	TGCA		GBS_Golay_F_	rcbc96
E12	GBS_Golay_F_rcbc97	ACACTCTTTCCCTACACGACGCTCTTCCGATCTTGTGCGATAACATGCA	based on poland and caporaso			ACACTCTTTCCCTACACGACGCTCTTCCGATCT	TGTGCGATAACA	TGCA		GBS_Golay_F_	rcbc97
F12	GBS_Golay_F_rcbc98	ACACTCTTTCCCTACACGACGCTCTTCCGATCTGATTATCGACGATGCA	based on poland and caporaso			ACACTCTTTCCCTACACGACGCTCTTCCGATCT	GATTATCGACGA	TGCA		GBS_Golay_F_	rcbc98
G12	GBS_Golay_F_rcbc99	ACACTCTTTCCCTACACGACGCTCTTCCGATCTGCCTAGCCCAATTGCA	based on poland and caporaso			ACACTCTTTCCCTACACGACGCTCTTCCGATCT	GCCTAGCCCAAT	TGCA		GBS_Golay_F_	rcbc99
H12	GBS_Golay_F_rcbc100	ACACTCTTTCCCTACACGACGCTCTTCCGATCTGATGTATGTGGTTGCA	based on poland and caporaso			ACACTCTTTCCCTACACGACGCTCTTCCGATCT	GATGTATGTGGT	TGCA		GBS_Golay_F_	rcbc100

### Sheet: Golay_rev
WellPosition	Name	Sequence	Notes		Revgolaycode	adaptor
A1	GBS_Golay_R_rcbc0	GGAGACAAGGGAAGATCGGAAGAGCGTCGTGTAGGGAAAGAGTGT	based on poland and caporaso		GGAGACAAGGGA	AGATCGGAAGAGCGTCGTGTAGGGAAAGAGTGT				rcbc0_(reversed)
B1	GBS_Golay_R_rcbc3	ACACCTGGTGATAGATCGGAAGAGCGTCGTGTAGGGAAAGAGTGT	based on poland and caporaso		ACACCTGGTGAT	AGATCGGAAGAGCGTCGTGTAGGGAAAGAGTGT				rcbc3_(reversed)
C1	GBS_Golay_R_rcbc4	TATCGTTGACCAAGATCGGAAGAGCGTCGTGTAGGGAAAGAGTGT	based on poland and caporaso		TATCGTTGACCA	AGATCGGAAGAGCGTCGTGTAGGGAAAGAGTGT				rcbc4_(reversed)
D1	GBS_Golay_R_rcbc5	TTACTGTGCGATAGATCGGAAGAGCGTCGTGTAGGGAAAGAGTGT	based on poland and caporaso		TTACTGTGCGAT	AGATCGGAAGAGCGTCGTGTAGGGAAAGAGTGT				rcbc5_(reversed)
E1	GBS_Golay_R_rcbc6	AGGCTACACGACAGATCGGAAGAGCGTCGTGTAGGGAAAGAGTGT	based on poland and caporaso		AGGCTACACGAC	AGATCGGAAGAGCGTCGTGTAGGGAAAGAGTGT				rcbc6_(reversed)
F1	GBS_Golay_R_rcbc7	CTAACCTCCGCTAGATCGGAAGAGCGTCGTGTAGGGAAAGAGTGT	based on poland and caporaso		CTAACCTCCGCT	AGATCGGAAGAGCGTCGTGTAGGGAAAGAGTGT				rcbc7_(reversed)
G1	GBS_Golay_R_rcbc8	GAACCAAAGGATAGATCGGAAGAGCGTCGTGTAGGGAAAGAGTGT	based on poland and caporaso		GAACCAAAGGAT	AGATCGGAAGAGCGTCGTGTAGGGAAAGAGTGT				rcbc8_(reversed)
H1	GBS_Golay_R_rcbc9	GTATGCGCTGTAAGATCGGAAGAGCGTCGTGTAGGGAAAGAGTGT	based on poland and caporaso		GTATGCGCTGTA	AGATCGGAAGAGCGTCGTGTAGGGAAAGAGTGT				rcbc9_(reversed)
A2	GBS_Golay_R_rcbc10	GTACATACCGGTAGATCGGAAGAGCGTCGTGTAGGGAAAGAGTGT	based on poland and caporaso		GTACATACCGGT	AGATCGGAAGAGCGTCGTGTAGGGAAAGAGTGT				rcbc10_(reversed)
B2	GBS_Golay_R_rcbc11	TCCGACACAATTAGATCGGAAGAGCGTCGTGTAGGGAAAGAGTGT	based on poland and caporaso		TCCGACACAATT	AGATCGGAAGAGCGTCGTGTAGGGAAAGAGTGT				rcbc11_(reversed)
C2	GBS_Golay_R_rcbc12	CCAGTGTATGCAAGATCGGAAGAGCGTCGTGTAGGGAAAGAGTGT	based on poland and caporaso		CCAGTGTATGCA	AGATCGGAAGAGCGTCGTGTAGGGAAAGAGTGT				rcbc12_(reversed)
D2	GBS_Golay_R_rcbc13	CCTCGTTCGACTAGATCGGAAGAGCGTCGTGTAGGGAAAGAGTGT	based on poland and caporaso		CCTCGTTCGACT	AGATCGGAAGAGCGTCGTGTAGGGAAAGAGTGT				rcbc13_(reversed)
E2	GBS_Golay_R_rcbc14	TGAGTCACTGGTAGATCGGAAGAGCGTCGTGTAGGGAAAGAGTGT	based on poland and caporaso		TGAGTCACTGGT	AGATCGGAAGAGCGTCGTGTAGGGAAAGAGTGT				rcbc14_(reversed)
F2	GBS_Golay_R_rcbc15	GACTTGGTATTCAGATCGGAAGAGCGTCGTGTAGGGAAAGAGTGT	based on poland and caporaso		GACTTGGTATTC	AGATCGGAAGAGCGTCGTGTAGGGAAAGAGTGT				rcbc15_(reversed)
G2	GBS_Golay_R_rcbc16	TACACGATCTACAGATCGGAAGAGCGTCGTGTAGGGAAAGAGTGT	based on poland and caporaso		TACACGATCTAC	AGATCGGAAGAGCGTCGTGTAGGGAAAGAGTGT				rcbc16_(reversed)
H2	GBS_Golay_R_rcbc17	GCACACACGTTAAGATCGGAAGAGCGTCGTGTAGGGAAAGAGTGT	based on poland and caporaso		GCACACACGTTA	AGATCGGAAGAGCGTCGTGTAGGGAAAGAGTGT				rcbc17_(reversed)
A3	GBS_Golay_R_rcbc18	CACGCCATAATGAGATCGGAAGAGCGTCGTGTAGGGAAAGAGTGT	based on poland and caporaso		CACGCCATAATG	AGATCGGAAGAGCGTCGTGTAGGGAAAGAGTGT				rcbc18_(reversed)
B3	GBS_Golay_R_rcbc19	CAGGCGTATTGGAGATCGGAAGAGCGTCGTGTAGGGAAAGAGTGT	based on poland and caporaso		CAGGCGTATTGG	AGATCGGAAGAGCGTCGTGTAGGGAAAGAGTGT				rcbc19_(reversed)
C3	GBS_Golay_R_rcbc20	GGATCGCAGATCAGATCGGAAGAGCGTCGTGTAGGGAAAGAGTGT	based on poland and caporaso		GGATCGCAGATC	AGATCGGAAGAGCGTCGTGTAGGGAAAGAGTGT				rcbc20_(reversed)
D3	GBS_Golay_R_rcbc21	GCTGATGAGCTGAGATCGGAAGAGCGTCGTGTAGGGAAAGAGTGT	based on poland and caporaso		GCTGATGAGCTG	AGATCGGAAGAGCGTCGTGTAGGGAAAGAGTGT				rcbc21_(reversed)
E3	GBS_Golay_R_rcbc22	AGCTGTTGTTTGAGATCGGAAGAGCGTCGTGTAGGGAAAGAGTGT	based on poland and caporaso		AGCTGTTGTTTG	AGATCGGAAGAGCGTCGTGTAGGGAAAGAGTGT				rcbc22_(reversed)
F3	GBS_Golay_R_rcbc23	GGATGGTGTTGCAGATCGGAAGAGCGTCGTGTAGGGAAAGAGTGT	based on poland and caporaso		GGATGGTGTTGC	AGATCGGAAGAGCGTCGTGTAGGGAAAGAGTGT				rcbc23_(reversed)
G3	GBS_Golay_R_rcbc24	GCGATATATCGCAGATCGGAAGAGCGTCGTGTAGGGAAAGAGTGT	based on poland and caporaso		GCGATATATCGC	AGATCGGAAGAGCGTCGTGTAGGGAAAGAGTGT				rcbc24_(reversed)
H3	GBS_Golay_R_rcbc25	TAGGATTGCTCGAGATCGGAAGAGCGTCGTGTAGGGAAAGAGTGT	based on poland and caporaso		TAGGATTGCTCG	AGATCGGAAGAGCGTCGTGTAGGGAAAGAGTGT				rcbc25_(reversed)
A4	GBS_Golay_R_rcbc26	ATGTGCACGACTAGATCGGAAGAGCGTCGTGTAGGGAAAGAGTGT	based on poland and caporaso		ATGTGCACGACT	AGATCGGAAGAGCGTCGTGTAGGGAAAGAGTGT				rcbc26_(reversed)
B4	GBS_Golay_R_rcbc27	ACGCGCAGATACAGATCGGAAGAGCGTCGTGTAGGGAAAGAGTGT	based on poland and caporaso		ACGCGCAGATAC	AGATCGGAAGAGCGTCGTGTAGGGAAAGAGTGT				rcbc27_(reversed)
C4	GBS_Golay_R_rcbc28	GACTTTCCCTCGAGATCGGAAGAGCGTCGTGTAGGGAAAGAGTGT	based on poland and caporaso		GACTTTCCCTCG	AGATCGGAAGAGCGTCGTGTAGGGAAAGAGTGT				rcbc28_(reversed)
D4	GBS_Golay_R_rcbc29	ATCCCGAATTTGAGATCGGAAGAGCGTCGTGTAGGGAAAGAGTGT	based on poland and caporaso		ATCCCGAATTTG	AGATCGGAAGAGCGTCGTGTAGGGAAAGAGTGT				rcbc29_(reversed)
E4	GBS_Golay_R_rcbc30	GTTGGTCAATCTAGATCGGAAGAGCGTCGTGTAGGGAAAGAGTGT	based on poland and caporaso		GTTGGTCAATCT	AGATCGGAAGAGCGTCGTGTAGGGAAAGAGTGT				rcbc30_(reversed)
F4	GBS_Golay_R_rcbc31	TAGCTCGTAACTAGATCGGAAGAGCGTCGTGTAGGGAAAGAGTGT	based on poland and caporaso		TAGCTCGTAACT	AGATCGGAAGAGCGTCGTGTAGGGAAAGAGTGT				rcbc31_(reversed)
G4	GBS_Golay_R_rcbc32	CAGTGCATATGCAGATCGGAAGAGCGTCGTGTAGGGAAAGAGTGT	based on poland and caporaso		CAGTGCATATGC	AGATCGGAAGAGCGTCGTGTAGGGAAAGAGTGT				rcbc32_(reversed)
H4	GBS_Golay_R_rcbc33	TCACGGGAGTTGAGATCGGAAGAGCGTCGTGTAGGGAAAGAGTGT	based on poland and caporaso		TCACGGGAGTTG	AGATCGGAAGAGCGTCGTGTAGGGAAAGAGTGT				rcbc33_(reversed)
A5	GBS_Golay_R_rcbc34	CTGCTAACGCAAAGATCGGAAGAGCGTCGTGTAGGGAAAGAGTGT	based on poland and caporaso		CTGCTAACGCAA	AGATCGGAAGAGCGTCGTGTAGGGAAAGAGTGT				rcbc34_(reversed)
B5	GBS_Golay_R_rcbc35	TTAGGGCTCGTAAGATCGGAAGAGCGTCGTGTAGGGAAAGAGTGT	based on poland and caporaso		TTAGGGCTCGTA	AGATCGGAAGAGCGTCGTGTAGGGAAAGAGTGT				rcbc35_(reversed)
C5	GBS_Golay_R_rcbc36	TCTAGCGTAGTGAGATCGGAAGAGCGTCGTGTAGGGAAAGAGTGT	based on poland and caporaso		TCTAGCGTAGTG	AGATCGGAAGAGCGTCGTGTAGGGAAAGAGTGT				rcbc36_(reversed)
D5	GBS_Golay_R_rcbc37	TCGAGGACTGCAAGATCGGAAGAGCGTCGTGTAGGGAAAGAGTGT	based on poland and caporaso		TCGAGGACTGCA	AGATCGGAAGAGCGTCGTGTAGGGAAAGAGTGT				rcbc37_(reversed)
E5	GBS_Golay_R_rcbc38	CGGAGCTATGGTAGATCGGAAGAGCGTCGTGTAGGGAAAGAGTGT	based on poland and caporaso		CGGAGCTATGGT	AGATCGGAAGAGCGTCGTGTAGGGAAAGAGTGT				rcbc38_(reversed)
F5	GBS_Golay_R_rcbc40	TCCAAAGTGTTCAGATCGGAAGAGCGTCGTGTAGGGAAAGAGTGT	based on poland and caporaso		TCCAAAGTGTTC	AGATCGGAAGAGCGTCGTGTAGGGAAAGAGTGT				rcbc40_(reversed)
G5	GBS_Golay_R_rcbc41	TACAGATGGCTCAGATCGGAAGAGCGTCGTGTAGGGAAAGAGTGT	based on poland and caporaso		TACAGATGGCTC	AGATCGGAAGAGCGTCGTGTAGGGAAAGAGTGT				rcbc41_(reversed)
H5	GBS_Golay_R_rcbc42	ACGTGTACCCAAAGATCGGAAGAGCGTCGTGTAGGGAAAGAGTGT	based on poland and caporaso		ACGTGTACCCAA	AGATCGGAAGAGCGTCGTGTAGGGAAAGAGTGT				rcbc42_(reversed)
A6	GBS_Golay_R_rcbc44	CGATCCGTATTAAGATCGGAAGAGCGTCGTGTAGGGAAAGAGTGT	based on poland and caporaso		CGATCCGTATTA	AGATCGGAAGAGCGTCGTGTAGGGAAAGAGTGT				rcbc44_(reversed)
B6	GBS_Golay_R_rcbc45	GTCTAATTCCGAAGATCGGAAGAGCGTCGTGTAGGGAAAGAGTGT	based on poland and caporaso		GTCTAATTCCGA	AGATCGGAAGAGCGTCGTGTAGGGAAAGAGTGT				rcbc45_(reversed)
C6	GBS_Golay_R_rcbc46	TCCGAATTCACAAGATCGGAAGAGCGTCGTGTAGGGAAAGAGTGT	based on poland and caporaso		TCCGAATTCACA	AGATCGGAAGAGCGTCGTGTAGGGAAAGAGTGT				rcbc46_(reversed)
D6	GBS_Golay_R_rcbc47	ACGCCACGAATGAGATCGGAAGAGCGTCGTGTAGGGAAAGAGTGT	based on poland and caporaso		ACGCCACGAATG	AGATCGGAAGAGCGTCGTGTAGGGAAAGAGTGT				rcbc47_(reversed)
E6	GBS_Golay_R_rcbc48	GGCCACGTAGTAAGATCGGAAGAGCGTCGTGTAGGGAAAGAGTGT	based on poland and caporaso		GGCCACGTAGTA	AGATCGGAAGAGCGTCGTGTAGGGAAAGAGTGT				rcbc48_(reversed)
F6	GBS_Golay_R_rcbc49	TAGGAACTGGCCAGATCGGAAGAGCGTCGTGTAGGGAAAGAGTGT	based on poland and caporaso		TAGGAACTGGCC	AGATCGGAAGAGCGTCGTGTAGGGAAAGAGTGT				rcbc49_(reversed)
G6	GBS_Golay_R_rcbc50	CTAGCGAACATCAGATCGGAAGAGCGTCGTGTAGGGAAAGAGTGT	based on poland and caporaso		CTAGCGAACATC	AGATCGGAAGAGCGTCGTGTAGGGAAAGAGTGT				rcbc50_(reversed)
H6	GBS_Golay_R_rcbc51	GACAGGAGATAGAGATCGGAAGAGCGTCGTGTAGGGAAAGAGTGT	based on poland and caporaso		GACAGGAGATAG	AGATCGGAAGAGCGTCGTGTAGGGAAAGAGTGT				rcbc51_(reversed)
A7	GBS_Golay_R_rcbc52	ATTCCTGTGAGTAGATCGGAAGAGCGTCGTGTAGGGAAAGAGTGT	based on poland and caporaso		ATTCCTGTGAGT	AGATCGGAAGAGCGTCGTGTAGGGAAAGAGTGT				rcbc52_(reversed)
B7	GBS_Golay_R_rcbc53	GAGGCTCATCATAGATCGGAAGAGCGTCGTGTAGGGAAAGAGTGT	based on poland and caporaso		GAGGCTCATCAT	AGATCGGAAGAGCGTCGTGTAGGGAAAGAGTGT				rcbc53_(reversed)
C7	GBS_Golay_R_rcbc54	TCCTCTGTCGACAGATCGGAAGAGCGTCGTGTAGGGAAAGAGTGT	based on poland and caporaso		TCCTCTGTCGAC	AGATCGGAAGAGCGTCGTGTAGGGAAAGAGTGT				rcbc54_(reversed)
D7	GBS_Golay_R_rcbc55	CTATTTGCGACAAGATCGGAAGAGCGTCGTGTAGGGAAAGAGTGT	based on poland and caporaso		CTATTTGCGACA	AGATCGGAAGAGCGTCGTGTAGGGAAAGAGTGT				rcbc55_(reversed)
E7	GBS_Golay_R_rcbc56	AGTAGAGGGATGAGATCGGAAGAGCGTCGTGTAGGGAAAGAGTGT	based on poland and caporaso		AGTAGAGGGATG	AGATCGGAAGAGCGTCGTGTAGGGAAAGAGTGT				rcbc56_(reversed)
F7	GBS_Golay_R_rcbc57	CGCAGCGGTATAAGATCGGAAGAGCGTCGTGTAGGGAAAGAGTGT	based on poland and caporaso		CGCAGCGGTATA	AGATCGGAAGAGCGTCGTGTAGGGAAAGAGTGT				rcbc57_(reversed)
G7	GBS_Golay_R_rcbc59	GGTGTCTATTGTAGATCGGAAGAGCGTCGTGTAGGGAAAGAGTGT	based on poland and caporaso		GGTGTCTATTGT	AGATCGGAAGAGCGTCGTGTAGGGAAAGAGTGT				rcbc59_(reversed)
H7	GBS_Golay_R_rcbc60	GTCAATTGACCGAGATCGGAAGAGCGTCGTGTAGGGAAAGAGTGT	based on poland and caporaso		GTCAATTGACCG	AGATCGGAAGAGCGTCGTGTAGGGAAAGAGTGT				rcbc60_(reversed)
A8	GBS_Golay_R_rcbc61	ATGAGACTCCACAGATCGGAAGAGCGTCGTGTAGGGAAAGAGTGT	based on poland and caporaso		ATGAGACTCCAC	AGATCGGAAGAGCGTCGTGTAGGGAAAGAGTGT				rcbc61_(reversed)
B8	GBS_Golay_R_rcbc62	GAATCTTCGAGCAGATCGGAAGAGCGTCGTGTAGGGAAAGAGTGT	based on poland and caporaso		GAATCTTCGAGC	AGATCGGAAGAGCGTCGTGTAGGGAAAGAGTGT				rcbc62_(reversed)
C8	GBS_Golay_R_rcbc63	ACACGTAAGCCTAGATCGGAAGAGCGTCGTGTAGGGAAAGAGTGT	based on poland and caporaso		ACACGTAAGCCT	AGATCGGAAGAGCGTCGTGTAGGGAAAGAGTGT				rcbc63_(reversed)
D8	GBS_Golay_R_rcbc64	GAGTGGTAGAGAAGATCGGAAGAGCGTCGTGTAGGGAAAGAGTGT	based on poland and caporaso		GAGTGGTAGAGA	AGATCGGAAGAGCGTCGTGTAGGGAAAGAGTGT				rcbc64_(reversed)
E8	GBS_Golay_R_rcbc65	GAAGTTGGAAGTAGATCGGAAGAGCGTCGTGTAGGGAAAGAGTGT	based on poland and caporaso		GAAGTTGGAAGT	AGATCGGAAGAGCGTCGTGTAGGGAAAGAGTGT				rcbc65_(reversed)
F8	GBS_Golay_R_rcbc66	TTCCTAGGTGAGAGATCGGAAGAGCGTCGTGTAGGGAAAGAGTGT	based on poland and caporaso		TTCCTAGGTGAG	AGATCGGAAGAGCGTCGTGTAGGGAAAGAGTGT				rcbc66_(reversed)
G8	GBS_Golay_R_rcbc67	GCACGACAACACAGATCGGAAGAGCGTCGTGTAGGGAAAGAGTGT	based on poland and caporaso		GCACGACAACAC	AGATCGGAAGAGCGTCGTGTAGGGAAAGAGTGT				rcbc67_(reversed)
H8	GBS_Golay_R_rcbc68	ATCGATCTGTGGAGATCGGAAGAGCGTCGTGTAGGGAAAGAGTGT	based on poland and caporaso		ATCGATCTGTGG	AGATCGGAAGAGCGTCGTGTAGGGAAAGAGTGT				rcbc68_(reversed)
A9	GBS_Golay_R_rcbc69	CTTGTGTCGATAAGATCGGAAGAGCGTCGTGTAGGGAAAGAGTGT	based on poland and caporaso		CTTGTGTCGATA	AGATCGGAAGAGCGTCGTGTAGGGAAAGAGTGT				rcbc69_(reversed)
B9	GBS_Golay_R_rcbc70	TGAGCCGGAATCAGATCGGAAGAGCGTCGTGTAGGGAAAGAGTGT	based on poland and caporaso		TGAGCCGGAATC	AGATCGGAAGAGCGTCGTGTAGGGAAAGAGTGT				rcbc70_(reversed)
C9	GBS_Golay_R_rcbc71	GCGGCAATTACGAGATCGGAAGAGCGTCGTGTAGGGAAAGAGTGT	based on poland and caporaso		GCGGCAATTACG	AGATCGGAAGAGCGTCGTGTAGGGAAAGAGTGT				rcbc71_(reversed)
D9	GBS_Golay_R_rcbc72	GAACTAGTCACCAGATCGGAAGAGCGTCGTGTAGGGAAAGAGTGT	based on poland and caporaso		GAACTAGTCACC	AGATCGGAAGAGCGTCGTGTAGGGAAAGAGTGT				rcbc72_(reversed)
E9	GBS_Golay_R_rcbc73	GACGGAACCCATAGATCGGAAGAGCGTCGTGTAGGGAAAGAGTGT	based on poland and caporaso		GACGGAACCCAT	AGATCGGAAGAGCGTCGTGTAGGGAAAGAGTGT				rcbc73_(reversed)
F9	GBS_Golay_R_rcbc74	CAAGCATGCCTAAGATCGGAAGAGCGTCGTGTAGGGAAAGAGTGT	based on poland and caporaso		CAAGCATGCCTA	AGATCGGAAGAGCGTCGTGTAGGGAAAGAGTGT				rcbc74_(reversed)
G9	GBS_Golay_R_rcbc75	CCTGAACTAGTTAGATCGGAAGAGCGTCGTGTAGGGAAAGAGTGT	based on poland and caporaso		CCTGAACTAGTT	AGATCGGAAGAGCGTCGTGTAGGGAAAGAGTGT				rcbc75_(reversed)
H9	GBS_Golay_R_rcbc76	CTTCGGCAGAATAGATCGGAAGAGCGTCGTGTAGGGAAAGAGTGT	based on poland and caporaso		CTTCGGCAGAAT	AGATCGGAAGAGCGTCGTGTAGGGAAAGAGTGT				rcbc76_(reversed)
A10	GBS_Golay_R_rcbc77	ACGGGACATGCTAGATCGGAAGAGCGTCGTGTAGGGAAAGAGTGT	based on poland and caporaso		ACGGGACATGCT	AGATCGGAAGAGCGTCGTGTAGGGAAAGAGTGT				rcbc77_(reversed)
B10	GBS_Golay_R_rcbc78	GTCATATCGTACAGATCGGAAGAGCGTCGTGTAGGGAAAGAGTGT	based on poland and caporaso		GTCATATCGTAC	AGATCGGAAGAGCGTCGTGTAGGGAAAGAGTGT				rcbc78_(reversed)
C10	GBS_Golay_R_rcbc79	GGAAACCACCACAGATCGGAAGAGCGTCGTGTAGGGAAAGAGTGT	based on poland and caporaso		GGAAACCACCAC	AGATCGGAAGAGCGTCGTGTAGGGAAAGAGTGT				rcbc79_(reversed)
D10	GBS_Golay_R_rcbc80	TTGCGCATACTAAGATCGGAAGAGCGTCGTGTAGGGAAAGAGTGT	based on poland and caporaso		TTGCGCATACTA	AGATCGGAAGAGCGTCGTGTAGGGAAAGAGTGT				rcbc80_(reversed)
E10	GBS_Golay_R_rcbc81	ACATTCAGCGCAAGATCGGAAGAGCGTCGTGTAGGGAAAGAGTGT	based on poland and caporaso		ACATTCAGCGCA	AGATCGGAAGAGCGTCGTGTAGGGAAAGAGTGT				rcbc81_(reversed)
F10	GBS_Golay_R_rcbc82	ACTGACAGCCATAGATCGGAAGAGCGTCGTGTAGGGAAAGAGTGT	based on poland and caporaso		ACTGACAGCCAT	AGATCGGAAGAGCGTCGTGTAGGGAAAGAGTGT				rcbc82_(reversed)
G10	GBS_Golay_R_rcbc83	CGAGAAGAGAACAGATCGGAAGAGCGTCGTGTAGGGAAAGAGTGT	based on poland and caporaso		CGAGAAGAGAAC	AGATCGGAAGAGCGTCGTGTAGGGAAAGAGTGT				rcbc83_(reversed)
H10	GBS_Golay_R_rcbc84	AGGCATCTTACGAGATCGGAAGAGCGTCGTGTAGGGAAAGAGTGT	based on poland and caporaso		AGGCATCTTACG	AGATCGGAAGAGCGTCGTGTAGGGAAAGAGTGT				rcbc84_(reversed)
A11	GBS_Golay_R_rcbc85	CAGCTAGAACGCAGATCGGAAGAGCGTCGTGTAGGGAAAGAGTGT	based on poland and caporaso		CAGCTAGAACGC	AGATCGGAAGAGCGTCGTGTAGGGAAAGAGTGT				rcbc85_(reversed)
B11	GBS_Golay_R_rcbc86	TCCCAGAACAACAGATCGGAAGAGCGTCGTGTAGGGAAAGAGTGT	based on poland and caporaso		TCCCAGAACAAC	AGATCGGAAGAGCGTCGTGTAGGGAAAGAGTGT				rcbc86_(reversed)
C11	GBS_Golay_R_rcbc87	AGCTGGAAGTCCAGATCGGAAGAGCGTCGTGTAGGGAAAGAGTGT	based on poland and caporaso		AGCTGGAAGTCC	AGATCGGAAGAGCGTCGTGTAGGGAAAGAGTGT				rcbc87_(reversed)
D11	GBS_Golay_R_rcbc88	CACGGTTGTGAGAGATCGGAAGAGCGTCGTGTAGGGAAAGAGTGT	based on poland and caporaso		CACGGTTGTGAG	AGATCGGAAGAGCGTCGTGTAGGGAAAGAGTGT				rcbc88_(reversed)
E11	GBS_Golay_R_rcbc89	GAGGAATAGCAGAGATCGGAAGAGCGTCGTGTAGGGAAAGAGTGT	based on poland and caporaso		GAGGAATAGCAG	AGATCGGAAGAGCGTCGTGTAGGGAAAGAGTGT				rcbc89_(reversed)
F11	GBS_Golay_R_rcbc90	CAGCGGTGACATAGATCGGAAGAGCGTCGTGTAGGGAAAGAGTGT	based on poland and caporaso		CAGCGGTGACAT	AGATCGGAAGAGCGTCGTGTAGGGAAAGAGTGT				rcbc90_(reversed)
G11	GBS_Golay_R_rcbc91	ATCGGCGTTACAAGATCGGAAGAGCGTCGTGTAGGGAAAGAGTGT	based on poland and caporaso		ATCGGCGTTACA	AGATCGGAAGAGCGTCGTGTAGGGAAAGAGTGT				rcbc91_(reversed)
H11	GBS_Golay_R_rcbc92	AGATGTTCTGCTAGATCGGAAGAGCGTCGTGTAGGGAAAGAGTGT	based on poland and caporaso		AGATGTTCTGCT	AGATCGGAAGAGCGTCGTGTAGGGAAAGAGTGT				rcbc92_(reversed)
A12	GBS_Golay_R_rcbc93	CCACCTACTCCAAGATCGGAAGAGCGTCGTGTAGGGAAAGAGTGT	based on poland and caporaso		CCACCTACTCCA	AGATCGGAAGAGCGTCGTGTAGGGAAAGAGTGT				rcbc93_(reversed)
B12	GBS_Golay_R_rcbc94	GAATAGAGCCAAAGATCGGAAGAGCGTCGTGTAGGGAAAGAGTGT	based on poland and caporaso		GAATAGAGCCAA	AGATCGGAAGAGCGTCGTGTAGGGAAAGAGTGT				rcbc94_(reversed)
C12	GBS_Golay_R_rcbc95	GTACGTGGGATCAGATCGGAAGAGCGTCGTGTAGGGAAAGAGTGT	based on poland and caporaso		GTACGTGGGATC	AGATCGGAAGAGCGTCGTGTAGGGAAAGAGTGT				rcbc95_(reversed)
D12	GBS_Golay_R_rcbc96	GAAGAAGCGGTAAGATCGGAAGAGCGTCGTGTAGGGAAAGAGTGT	based on poland and caporaso		GAAGAAGCGGTA	AGATCGGAAGAGCGTCGTGTAGGGAAAGAGTGT				rcbc96_(reversed)
E12	GBS_Golay_R_rcbc97	TGTTATCGCACAAGATCGGAAGAGCGTCGTGTAGGGAAAGAGTGT	based on poland and caporaso		TGTTATCGCACA	AGATCGGAAGAGCGTCGTGTAGGGAAAGAGTGT				rcbc97_(reversed)
F12	GBS_Golay_R_rcbc98	TCGTCGATAATCAGATCGGAAGAGCGTCGTGTAGGGAAAGAGTGT	based on poland and caporaso		TCGTCGATAATC	AGATCGGAAGAGCGTCGTGTAGGGAAAGAGTGT				rcbc98_(reversed)
G12	GBS_Golay_R_rcbc99	ATTGGGCTAGGCAGATCGGAAGAGCGTCGTGTAGGGAAAGAGTGT	based on poland and caporaso		ATTGGGCTAGGC	AGATCGGAAGAGCGTCGTGTAGGGAAAGAGTGT				rcbc99_(reversed)
H12	GBS_Golay_R_rcbc100	ACCACATACATCAGATCGGAAGAGCGTCGTGTAGGGAAAGAGTGT	based on poland and caporaso		ACCACATACATC	AGATCGGAAGAGCGTCGTGTAGGGAAAGAGTGT				rcbc100_(reversed)
